# SEPIA - SuscEptibility mapping PIpeline tool for phAse images

**DOI:** 10.1101/2020.07.23.217042

**Authors:** Kwok-Shing Chan, José P. Marques

## Abstract

Quantitative susceptibility mapping (QSM) is a physics-driven computational technique that has a high sensitivity in quantifying iron deposition based on MRI phase images. Furthermore, it has a unique ability to distinguish paramagnetic and diamagnetic contributions such as haemorrhage and calcification based on image contrast. These properties have contributed to a growing interest to use QSM not only in research but also in clinical applications. However, it is challenging to obtain high quality susceptibility map because of its ill-posed nature, especially for researchers who have less experience with QSM and the optimisation of its pipeline. In this paper, we present an open-source processing pipeline tool called SuscEptibility mapping PIpeline tool for phAse images (SEPIA) dedicated to the post-processing of MRI phase images and QSM. SEPIA connects various QSM toolboxes freely available in the field to offer greater flexibility in QSM processing. It also provides an interactive graphical user interface to construct and execute a QSM processing pipeline, simplifying the workflow in QSM research. The extendable design of SEPIA also allows developers to deploy their methods in the framework, providing a platform for developers and researchers to share and utilise the state-of-the-art methods in QSM.
