## Supplementary B for "SEPIA - SuscEptibility mapping PIpeline tool for phAse images"

### Sheet: Sheet1
Supplementary material B
Table S2: Summary of algorithm parameters (algorParam) available in SEPIA.
	Task	Parameter name	Task method	Method specific parameter name	Remark
algorParam.	general.	isBET			Logical value of performing brain extraction in SEPIA
		fractional_threshold			Corresponding to '-f' option in FSL's BET
		gradient_threshold			Corresponding to '-g' option in FSL's BET
		isInvert			Logical value of using conjugate of the complex-valued data for processing
	unwrap.	echoCombMethod			Temporal phase unwrapping method
		unwrapMethod			Spatial phase unwrapping method
		isEddyCorrect			Logical value of performing phase correction on data acquired with bipolar readout gradient
		excludeMaskThreshold			Threshold on relative residual map to exclude unreliable voxels
		excludeMethod			Method of how the unreliable voxels to be excluded
		isSaveUnwrappedEcho			Logical value of saving unwrapped phase for all echoes
			algorParam.bfr.method	algorParam.bfr.
	bfr.	refine_method			Method of residual B1 field removal
		refine_order			Order of polynomial/spherical harmonic fitting
		erode_radius			Voxel to be removed from mask edges
		method			Method for background field removal
			='LBV'	tol	Iteration stopping criteria on the coarest grid
				depth	No. of length scales
				peel	No. of boundary layers to be peeled off
			='PDF'	tol	Iteration stopping criteria
				iteration	Maximum no. of iterations allowed
				padSize	Array size for zero padding
			='RESHARP'	radius	Radius of the spherical mean value operation
				alpha	Regularisation parameter used in Tikhonov regularisation
			='SHARP'	radius	Radius of the spherical mean value operation
				threshold	Threshold used in truncated SVD
			='VSHARP'	radius	Vector of radii of the spherical mean value operation in descending order
			='VSHARP (STI Suite)'	radius	Radius of the spherical mean value operation
			='iHARPERELLA'	iteration	No. of iterations
			algorParam.qsm.method	algorParam.qsm.
	qsm.	reference_tissue			Tissue to be used as QSM reference
		method			Method for dipole field inversion
			='TKD'	threshold	Threshold on the dipole kernel
			='Closed-form solution'	lambda	Regularisation parameter used in L2-norm regularisation
				optimise	Logical value of self-determination of regularisation parameter based on an L-curve approach
			='NDI'	tol	Iteration stopping criteria
				maxiter	Maximum no. of iterations allowed
				stepSize	Gradient step size of the optimizer for each iteration
			='STI suite iLSQR'	threshold	Threshold on the dipole kernel
				maxiter	Maximum no. of iterations allowed
				tol1	Iteration stopping criteria at first level
				tol2	Iteration stopping criteria at second level
				padsize	Array size for zero padding
			='iLSQR'	tol	Iteration stopping criteria
				maxiter	Maximum no. of iterations allowed
				lambda	Regularisation parameter used in L2-norm regularisation
				optimise	Logical value of self-determination of regularisation parameter based on an L-curve approach
			='FANSI'	tol	Iteration stopping criteria
				maxiter	Maximum no. of iterations allowed
				lambda	Gradient L1 penalty, regularisation weight
				mu1	Gradient consistency weight
				mu2	Fidelity consistency weight
				solver	Linear or non-linear algorithm for dipole inversion
				constraint	TV or TGV regularisation
				gradient_mode	Method for regularisation spatially variable weight
				isWeakHarmonic	Logical value of using weak harmonic regularisation
				beta	Harmonic constrain weight
				muh	Harmonic consistency weight
			='Star-QSM'	padsize	Array size for zero padding
			='MEDI'	lambda	Regularisation parameter
				wData	Method of data weighting
				zeropad	Array size for zero padding
				percentage	Percentage of voxels considered to be edges
				isSMV	Logical value of performing spherical mean value operator
				radius	Radius of the spherical mean value operation
				merit	Logical value of performing modal error reduction through iterative tuning
				isLambdaCSF	Logical value of performing automatic zero reference (MEDI+0)
				lambdaCSF	Regularisation parameter used on CSF mask
